# Two new gastropod holobionts from Atlantic hydrothermal vents showing different levels of endosymbiosis dependence

**DOI:** 10.64898/2026.10.05.756691

**Authors:** Pierre Methou, Xueying Nie, Ouafae Rouxel, Loic N. Michel, Magali Zbinden, Valérie Cueff-Gauchard, Johanne Aubé, Joan M. Alfaro-Lucas, André Ampuero, Marjolaine Matabos, Julia D. Sigwart, Cecile Cathalot, Thomas Giunta, Chong Chen, Marie-Anne Cambon, Jin Sun

## Abstract

Chemosynthetic symbioses underpin animal life at deep-sea hydrothermal vents, encompassing substantial variabilities in symbiont identity, metabolic capacity, and host dependence. Here, we characterise symbioses in two peltospirid snails from Mid-Atlantic Ridge vents, *Peltospira gargantua* and *P. smaragdina*, using 3D anatomical reconstruction, stable isotope analyses, fluorescence *in situ* hybridization, transmission electron microscopy, and metagenomics. Both species hosted abundant intracellular *Campylobacterota* within bacteriocytes of a hypertrophied oesophageal gland. Their dominant symbionts belonged to genus *Sulfurimonas*, but the two hosts were associated with distinct symbiont lineages. Symbiont genomes encoded carbon fixation through the rTCA cycle, sulfide oxidation, and Group I Ni-Fe hydrogenases, indicating combined thiotrophic and hydrogenotrophic capacities. Hydrogenase copy number varied across vent fields from one to three copies. The *P. gargantua* symbiont from the hydrogen-enriched Hydra vent field carried two divergent copies, including one with a truncated catalytic region, potentially reflecting local adaptation to vent geochemistry. Anatomical and isotopic comparisons further revealed contrasting host dependence, with *P. gargantua* having a proportionally larger oesophageal gland and ventricle coupled with a reduced radula, as well as a greater nitrogen-isotope enrichment between symbiotic and non-symbiotic tissues. The smaller oesophageal gland and larger feeding apparatus of *P. smaragdina* point to it being mixotrophic. Previously, all known peltospirid symbioses have partnered with *Gammaproteobacteria*, and we expand the known diversity of peltospirid symbioses. Our findings underscore how closely related hosts can exhibit different degrees of dependence on symbiosis, and that mixotrophic symbiosis may be prevalent in small vent species previously thought to be non-symbiotic.
