## Supplementary material for "Two new gastropod holobionts from Atlantic hydrothermal vents showing different levels of endosymbiosis dependence": Table S1

### Sheet: Feuil1
Expedition_ID	Dive_ID	Sampling_tool	Sampling_date	Vent_Field	Latitude	Longitude	depth	ID_Code	Storage_condition	Species_ID	Shell_Height (SH)	Shell_Width (SW)	Analysis
				Lucky Strike ?						Peltospira smaragdina			CT-SCAN
BICOSE3	PL2097-15	ASPI4	2023-11-14	Hydra	24.9600	-45.5748	3740	Pga_02	-80°C Frozen	Peltospira gargantua	20.4	14.3	STABLE ISOTOPES
BICOSE3	PL2097-15	ASPI4	2023-11-14	Hydra	24.9600	-45.5748	3740	Pga_04	-80°C Frozen	Peltospira gargantua	17.8	12.7	STABLE ISOTOPES
BICOSE3	PL2097-15	ASPI4	2023-11-14	Hydra	24.9600	-45.5748	3740	Pga_05	-80°C Frozen	Peltospira gargantua	18.4	12.1	STABLE ISOTOPES
BICOSE2	PL1915-09	TB3	2018-02-16	TAG	26.1370	-44.8257	3642	Psm_01	-80°C Frozen	Peltospira smaragdina	6.8	4.8	STABLE ISOTOPES
BICOSE2	PL1915-09	TB3	2018-02-16	TAG	26.1370	-44.8257	3642	Psm_02	-80°C Frozen	Peltospira smaragdina	6.3	4.7	STABLE ISOTOPES
BICOSE2	PL1915-09	TB3	2018-02-16	TAG	26.1370	-44.8257	3642	Psm_03	-80°C Frozen	Peltospira smaragdina	5.5	4.0	STABLE ISOTOPES
BICOSE2	PL1915-09	TB3	2018-02-16	TAG	26.1370	-44.8257	3642	Psm_04	-80°C Frozen	Peltospira smaragdina	5.0	3.9	STABLE ISOTOPES
BICOSE2	PL1915-09	TB3	2018-02-16	TAG	26.1370	-44.8257	3642	Psm_05	-80°C Frozen	Peltospira smaragdina	6.0	4.2	STABLE ISOTOPES
BICOSE3	PL2097-15	ASPI4	2023-11-14	Hydra	24.9600	-45.5748	3740	Pga_01	-80°C Frozen	Peltospira gargantua			METAGENOMIC (PacBio)
BICOSE3	PL2097-15	ASPI4	2023-11-14	Hydra	24.9600	-45.5748	3740	Pga_06	-80°C Frozen	Peltospira gargantua	15.5	11.0	METAGENOMIC (Illumina)
BICOSE3	PL2097-15	ASPI4	2023-11-14	Hydra	24.9600	-45.5748	3740	Pga_07	-80°C Frozen	Peltospira gargantua	17.2	12.2	METAGENOMIC (Illumina)
BICOSE3	PL2097-15	ASPI4	2023-11-14	Hydra	24.9600	-45.5748	3740	Pga_08	-80°C Frozen	Peltospira gargantua	16.5	11.5	METAGENOMIC (Illumina)
FKt230303	Dive#495	Suction sampler	2023-03-23	Falkor EMARK	23.4735	-44.9866	3993	Psm_21	96% Ethanol	Peltospira smaragdina	15.9	11.2	METAGENOMIC (Illumina)
FKt230303	Dive#495	Suction sampler	2023-03-23	Falkor EMARK	23.4735	-44.9866	3993	Psm_22	96% Ethanol	Peltospira smaragdina	14.8	10.3	METAGENOMIC (Illumina)
FKt230303	Dive#495	Suction sampler	2023-03-23	Falkor EMARK	23.4735	-44.9866	3993	Psm_23	96% Ethanol	Peltospira smaragdina	13.5	9.4	METAGENOMIC (Illumina)
BICOSE2	PL1914-08	ASPI1	2018-02-15	TAG	26.1372	-44.8258	3636	Psm_06	96% Ethanol	Peltospira smaragdina	8.0	5.9	METAGENOMIC (Illumina)
BICOSE2	PL1914-08	ASPI1	2018-02-15	TAG	26.1372	-44.8258	3636	Psm_07	96% Ethanol	Peltospira smaragdina	8.5	6.3	METAGENOMIC (Illumina)
BICOSE2	PL1914-08	ASPI1	2018-02-15	TAG	26.1372	-44.8258	3636	Psm_08	96% Ethanol	Peltospira smaragdina	7.8	5.7	METAGENOMIC (Illumina)
BICOSE2	PL1915-09	TB3	2018-02-16	TAG	26.1370	-44.8257	3642	Psm_09	-80°C Frozen	Peltospira smaragdina			METAGENOMIC (PacBio)
BICOSE2	PL1921-15	ASPI1	2018-02-24	Snake Pit	23.3685	-44.9518	3466	Psm_10	96% Ethanol	Peltospira smaragdina	8.2	6.1	METAGENOMIC (Illumina)
BICOSE2	PL1921-15	ASPI1	2018-02-24	Snake Pit	23.3685	-44.9518	3466	Psm_11	96% Ethanol	Peltospira smaragdina	10.2	7.2	METAGENOMIC (Illumina)
BICOSE2	PL1921-15	ASPI1	2018-02-24	Snake Pit	23.3685	-44.9518	3466	Psm_12	96% Ethanol	Peltospira smaragdina	8.1	5.8	METAGENOMIC (Illumina)
BICOSE3	PL17-2099	ASPI1	2023-11-16	Hydra	24.9599	−45.5747	3740	Pga_14	3% PFA	Peltospira gargantua			FISH
BICOSE3	PL17-2099	ASPI1	2023-11-16	Hydra	24.9599	−45.5747	3740	Pga_15	3% PFA	Peltospira gargantua			FISH
BICOSE2	PL1914-08	ASPI1	2018-02-15	TAG	26.1372	-44.8258	3636	Psm_10	3% PFA	Peltospira smaragdina			FISH
BICOSE2	PL1921-15	ASPI1	2018-02-24	Snake Pit	23.3685	-44.9518	3466	Psm_39	3% PFA	Peltospira smaragdina			FISH
BICOSE3	PL17-2099	ASPI1	2023-11-16	Hydra	24.9599	−45.5747	3740	PG_02_BIC	2.5% Glutaraldehyde	Peltospira gargantua			TEM
BICOSE3	PL17-2099	ASPI1	2023-11-16	Hydra	24.9599	−45.5747	3740	PG_05	2.5% Glutaraldehyde	Peltospira gargantua			TEM
FKt230303	Dive#495	Suction sampler	2023-03-23	EMARK	23.4735	-44.9866	3993	PG_01	2.5% Glutaraldehyde	Peltospira gargantua			TEM
FKt230303	Dive#495	Suction sampler	2023-03-23	EMARK	23.4735	-44.9866	3993	PG_02	2.5% Glutaraldehyde	Peltospira gargantua			TEM
FKt230303	Dive#500	Suction sampler	2023-04-02	Puy des Folles	20.5186	-45.6479	1953	PS_01	2.5% Glutaraldehyde	Peltospira smaragdina			TEM
FKt230303	Dive#500	Suction sampler	2023-04-02	Puy des Folles	20.5186	-45.6479	1953	PS_02	2.5% Glutaraldehyde	Peltospira smaragdina			TEM
