## Supplementary material for "Two new gastropod holobionts from Atlantic hydrothermal vents showing different levels of endosymbiosis dependence": Table S2

### Sheet: Sheet1
Table S2. Absolute and relative volume of organs in Peltospira gargantua (reproduced from Chen et al., 2025) and Peltospira smaragdina (this study), calculated from the μ-CT scans used in 3D reconstructions.
	Peltospira gargantua		Peltospira smaragdina
Organ	Absolute Volume (mm3)	Percentage Body Volume	Absolute Volume (mm3)	Percentage Body Volume
Radula	0.114704	0.000245837	0.0626	0.00251285
Radula Cartilages	0.784688	0.00168176	0.0781145	0.00313563
Salivary Glands	0.186362	0.000399416	0.0133144	0.00053446
Rest of Buccal Mass	3.67007	0.00786577	0.201647	0.00809439
Oesophagus	0.792575	0.00169866	0.0585012	0.00234832
Oesophageal Gland	64.7188	0.138707	1.35169	0.0542586
Intestine	6.74655	0.0144593	0.148866	0.0059757
Stomach	3.34129	0.00716114	0.174374	0.00699962
Digestive Gland	21.0891	0.0451987	0.678019	0.0272166
Gill	73.8613	0.158301	2.07688	0.083369
Ventricle	10.305	0.0220858	0.136223	0.0054682
Auricle	10.6451	0.0228148	0.528199	0.0212026
Rest of Pericardium	13.4919	0.0289162	1.31354	0.0527272
Nephridium	2.17553	0.00466264	0.123623	0.00496241
Ovary	26.1149	0.05597	1.45693	0.0584831
Others	228.549	0.489832	16.509	0.662695
Total Body Volume	466.587	1	24.9119	1
