## Supplementary material for "Two new gastropod holobionts from Atlantic hydrothermal vents showing different levels of endosymbiosis dependence": Table S3

### Sheet: Peltospira
Species	Specimen	Tissue	Analysis name	Analysed mass (mg)	δ¹⁵N (Air)	δ¹³C (VPDB)	δ³⁴S (VCDT)	%N (mass%)	%C (mass%)	%S (mass%)
P. gargantua	PGA02	Foot	Foot PGA 2	2.567	5.07045	-9.0862	10.7359	14.18	55.77	2.432
P. gargantua	PGA04	Foot	Foot PGA 4	2.472	4.628	-8.74349	11.0526	13.57	53.58	2.616
P. gargantua	PGA05	Foot	Foot PGA 5	2.492	4.31079	-9.26521	11.4076	12.89	52.58	2.965
P. gargantua	PGA19	Foot	Foot PGA 19	1.317	5.38236	-8.81965	13.7926	13.09	51.43	3.135
P. gargantua	PGA20	Foot	Foot PGA 20	2.17	5.01298	-8.48108	13.8699	10.32	41.92	2.312
P. gargantua	PGA02	Gill	Gills PGA 2	2.462	5.23604	-9.48146	11.527	15.12	56.33	2.18
P. gargantua	PGA04	Gill	Gills PGA 4	2.529	4.92646	-8.86734	10.8602	14.4	56.59	3.113
P. gargantua	PGA05	Gill	Gills PGA 5	2.467	4.58876	-9.18008	11.2238	13.48	58.54	2.855
P. gargantua	PGA19	Gill	Gills PGA19	0.674	5.3389	-8.53128	14.2923	12.46	51.47	1.858
P. gargantua	PGA20	Gill	Gills PGA20	0.828	5.01989	-8.3971	14.4417	12.16	51.11	2.021
P. gargantua	PGA02	Gland	Gland PGA 2	2.554	3.33223	-8.24853	11.224	11.5	59.5	1.833
P. gargantua	PGA04	Gland	Gland PGA 4	2.489	2.86574	-8.37176	8.79925	10.95	53.92	4.051
P. gargantua	PGA05	Gland	Gland PGA 5	2.446	3.04233	-8.81737	Over range	9.21	49.86	6.312
P. gargantua	PGA19	Gland	Gland PGA19	1.042	4.89464	-8.1755	11.1427	11.04	49.05	3.5
P. gargantua	PGA20	Gland	Gland PGA20	0.912	4.55937	-7.78688	13.3203	9.93	45.29	2.22
P. smaragdina	PSM01	Foot	PSM1 Foot	0.544	4.07581	-10.5112	10.5707	13.13	52.19	1.987
P. smaragdina	PSM02	Foot	PSM2 Foot	2.001	4.5422	-9.83948	8.58657	5.67	21.94	1.855
P. smaragdina	PSM03	Foot	PSM3 Foot	1	4.77232	-11.1286	10.1625	13.8	53.02	2.086
P. smaragdina	PSM04	Foot	PSM4 Foot	0.584	4.32154	-10.882	9.05623	12.95	50.31	3.234
P. smaragdina	PSM05	Foot	PSM5 Foot	1.077	4.85061	-10.5354	6.92145	12.31	48.49	6.275
P. smaragdina	PSM01	Gill	PSM1 Gill	0.502	3.79762	-10.4632	9.9182	12.9	54.54	2.616
P. smaragdina	PSM02	Gill	PSM2 Gill	0.257	3.96341	-9.59949	Under range	12.23	49.29	3.116
P. smaragdina	PSM03	Gill	PSM3 Gill	0.383	4.18138	-10.9644	10.1806	13.07	52.78	2.013
P. smaragdina	PSM04	Gill	PSM4 Gill	0.265	3.99888	-10.9914	9.23864	12.93	51.76	3.244
P. smaragdina	PSM05	Gill	PSM5 Gill	0.345	4.19066	-10.6496	7.77817	13.52	53.15	4.587
P. smaragdina	PSM01	Gland	PSM1 Gland	0.261	3.10322	-10.1001	9.12207	11.7	52.58	3.424
P. smaragdina	PSM02	Gland	PSM2 Gland	0.09	3.39896	-9.79601	Under range	11.85	49.24	3.143
P. smaragdina	PSM03	Gland	PSM3 Gland	0.686	4.12233	-10.8788	7.28283	11.2	47.95	6.18
P. smaragdina	PSM04	Gland	PSM4 Gland	0.296	3.69304	-10.7105	7.15888	10.62	43.47	9.959
P. smaragdina	PSM05	Gland	PSM5 Gland	0.567	3.79109	-8.82536	5.66886	6.71	33.24	14.533

### Sheet: Feuil1
Species	Vent field	Specimen	Size	δ¹⁵N (Foot)	δ¹⁵N (Gills)	δ¹⁵N (Gland)	δ¹³C (Foot)	δ¹³C (Gills)	δ¹³C (Gland)	δ³⁴S (Foot)	δ³⁴S (Gills)	δ³⁴S (Gland)
Peltospira gargantua	Hydra	Pga_02	20.4	5.07	5.236	3.332	-9.086	-9.481	-8.249	10.736	11.527	11.224
Peltospira gargantua	Hydra	Pga_04	17.8	4.628	4.926	2.866	-8.743	-8.867	-8.372	11.053	10.86	8.799
Peltospira gargantua	Hydra	Pga_05	18.4	4.311	4.589	3.042	-9.265	-9.18	-8.817	11.408	11.224	Over range
Peltospira smaragdina	TAG	Psm_01	6.8	4.076	3.798	3.103	-10.511	-10.463	-10.1	10.571	9.918	9.122
Peltospira smaragdina	TAG	Psm_02	6.3	4.542	3.963	3.399	-9.839	-9.599	-9.796	8.587	Under range	Under range
Peltospira smaragdina	TAG	Psm_03	5.5	4.772	4.181	4.122	-11.129	-10.964	-10.879	10.162	10.181	7.283
Peltospira smaragdina	TAG	Psm_04	5.0	4.322	3.999	3.693	-10.882	-10.991	-10.711	9.056	9.239	7.159
Peltospira smaragdina	TAG	Psm_05	6.0	4.851	4.191	3.791	-10.535	-10.65	-8.825	6.921	7.778	5.669
