## Supplementary material for "Two new gastropod holobionts from Atlantic hydrothermal vents showing different levels of endosymbiosis dependence": Table S4

### Sheet: contigs_stats
contigs_db	Pga06	Pga07	Pga08	Pga21	Pga22	Pga23	Psm06	Psm07	Psm08	Psm10	Psm11	Psm12
Total Length	479442796	469763663	448366407	286796224	180429476	53235107	302163744	363627579	391703225	462488292	483320843	462370532
Num Contigs	127376	130897	137892	146853	112636	36747	151555	164090	169057	155598	149317	161742
Num Contigs > 100 kb	0	0	0	0	1	1	0	0	0	3	5	0
Num Contigs > 50 kb	2	1	2	8	6	9	0	0	0	22	20	13
Num Contigs > 20 kb	953	860	567	48	47	54	21	29	40	301	478	267
Num Contigs > 10 kb	7598	6903	5411	236	116	95	277	754	1074	4189	5481	3604
Num Contigs > 5 kb	27495	25870	22303	3746	578	201	4758	8738	10891	21319	24782	20059
Num Contigs > 2.5 kb	63846	62595	60001	28542	9203	1018	31207	43076	48318	61637	65081	61989
Longest Contig	61168	51947	59597	79146	138097	396383	44945	46814	41827	152203	284530	96822
Shortest Contig	1000	1000	1000	1000	1000	1000	1000	1000	1000	1000	1000	1000
Num Genes (prodigal)	367020	361977	345397	217140	139354	41082	227916	284122	310331	359564	374235	360346
L50	25702	26588	29191	44297	39342	13383	44774	44872	44812	34504	31827	36922
L75	57183	59576	65253	86583	71902	24226	88447	91502	92488	75880	70264	80295
L90	90400	93876	101280	120154	95311	31546	123495	130999	133764	116402	109399	122057
N50	5235	4914	4239	2048	1573	1341	2106	2444	2610	3782	4292	3561
N75	2793	2620	2328	1426	1234	1137	1445	1582	1648	2105	2332	2027
N90	1662	1597	1490	1155	1086	1049	1161	1209	1234	1393	1468	1360
Archaea_76	118	166	106	132	127	73	116	141	162	135	143	197
Bacteria_71	151	230	133	202	228	142	142	207	244	212	156	246
Protista_83	9	15	9	9	6	4	10	9	10	12	12	13
Ribosomal_RNA_12S	0	0	0	0	0	0	0	0	0	0	0	0
Ribosomal_RNA_16S	3	4	1	2	3	2	1	1	1	1	1	1
Ribosomal_RNA_18S	1	1	1	1	1	1	1	1	1	2	1	1
Ribosomal_RNA_23S	2	5	2	2	2	2	2	2	1	1	1	1
Ribosomal_RNA_28S	1	1	1	1	1	1	1	2	1	2	2	2
Ribosomal_RNA_5S	0	0	0	0	0	0	0	0	0	0	0	0
Transfer_RNAs	875	912	802	390	277	140	393	539	600	872	909	834
eukarya (Protista_83)	0	0	0	0	0	0	0	0	0	0	0	0
archaea (Archaea_76)	0	0	0	0	0	0	0	0	0	0	0	0
bacteria (Bacteria_71)	1	3	1	2	3	2	1	2	2	1	1	2
