## Supplementary material for "Two new gastropod holobionts from Atlantic hydrothermal vents showing different levels of endosymbiosis dependence": Table S5

### Sheet: Table S2 Description of metagen
sample	number of pairs analyzed	total pairs passed	total pairs passed (% of all pairs)	total pair_1 trimmed	total pair_1 trimmed (% of all passed pairs)	total pair_2 trimmed	total pair_2 trimmed (% of all passed pairs)	total pairs failed	total pairs failed (% of all pairs)	pairs failed due to pair_1	pairs failed due to pair_1 (% of all failed pairs)	pairs failed due to pair_2	pairs failed due to pair_2 (% of all failed pairs)	pairs failed due to both	pairs failed due to both (% of all failed pairs)
Pga06	127529011	118919261	93.25	16859	0.01	824	0.00	8609750	6.75	3080179	35.78	3590732	41.71	1938839	22.52
Pga07	120582800	112506974	93.30	12961	0.01	790	0.00	8075826	6.70	2789311	34.54	3445136	42.66	1841379	22.80
Pga08	114990726	107728924	93.68	10531	0.01	619	0.00	7261802	6.32	2466863	33.97	3026155	41.67	1768784	24.36
Pga21	115229401	96737308	83.95	48204	0.05	2190	0.00	18492093	16.05	9147616	49.47	5155942	27.88	4188535	22.65
Pga22	138608181	117931679	85.08	51821	0.04	9373	0.01	20676502	14.92	10775751	52.12	5294215	25.60	4606536	22.28
Pga23	99823145	83729188	83.88	41995	0.05	1297	0.00	16093957	16.12	7857260	48.82	4589678	28.52	3647019	22.66
Psm06	110907392	94277316	85.01	40392	0.04	10674	0.01	16630076	14.99	8715417	52.41	4353712	26.18	3560947	21.41
Psm07	104252481	88091909	84.50	41761	0.05	6193	0.01	16160572	15.50	8439427	52.22	4167146	25.79	3553999	21.99
Psm08	120093862	101237363	84.30	47144	0.05	7770	0.01	18856499	15.70	9706152	51.47	4997051	26.50	4153296	22.03
Psm10	114756310	95984394	83.64	46768	0.05	2574	0.00	18771916	16.36	9358596	49.85	5251761	27.98	4161559	22.17
Psm11	149985987	125564221	83.72	74668	0.06	2909	0.00	24421766	16.28	10694655	43.79	7857667	32.17	5869444	24.03
Psm12	115808783	96858051	83.64	46272	0.05	3472	0.00	18950732	16.36	9371225	49.45	5363768	28.30	4215739	22.25
