## Supplementary material for "Two new gastropod holobionts from Atlantic hydrothermal vents showing different levels of endosymbiosis dependence": Table S6

### Sheet: Table S4 Anvi-Dereplicate clust
cluster	size	representative MAG	Dereplicated MAGs
cluster_000001	2	Psm23_bin15	Psm21_bin13,Psm23_bin15
cluster_000002	3	Psm10_bin11	Psm11_bin14,Psm10_bin11,Psm12_bin8
cluster_000003	2	Psm23_bin7	Psm21_bin6,Psm23_bin7
cluster_000004	4	Pga01_PacBio	Pga01_PacBio,Pga07_bin1,Pga08_bin3,Pga06_bin10
cluster_000005	1	Psm22_bin9	Psm22_bin9
cluster_000006	4	Psm09_PacBio1	Psm09_PacBio1,Psm06_bin4,Psm08_bin12,Psm07_bin5
cluster_000007	1	Pga07_bin2	Pga07_bin2
cluster_000008	1	Psm09_PacBio2	Psm09_PacBio2
