## Supplementary material for "Two new gastropod holobionts from Atlantic hydrothermal vents showing different levels of endosymbiosis dependence": Table S7

### Sheet: quality_report
Name	Completeness	Redundancy	Completeness_Model_Used	Translation_Table_Used	Coding_Density	Contig_N50	Average_Gene_Length	Genome_Size	GC_Content	Total_Coding_Sequences	Additional_Notes
Pga01_PacBio	100.0	2.7	Neural Network (Specific Model)	11	0.858	3406356	191.49365606090183	3406356	0.34	5123	None
Pga07_bin2	92.35	2.65	Gradient Boost (General Model)	11	0.903	3503	226.8725031874203	1768341	0.48	2353	None
Psm09_PacBio1	100.0	1.55	Neural Network (Specific Model)	11	0.899	3366146	255.11292756539234	3366146	0.36	3976	None
Psm09_PacBio2	99.99	0.1	Neural Network (Specific Model)	11	0.91	2508010	294.42895752895754	2508010	0.37	2590	None
Psm10_bin11	100.0	1.69	Neural Network (Specific Model)	11	0.812	54682	282.6249036237471	2698054	0.36	2594	None
Psm22_bin9	83.87	0.0	Neural Network (Specific Model)	4	0.932	7340	265.6559440559441	609583	0.27	715	None
Psm23_bin15	100.0	1.27	Neural Network (Specific Model)	11	0.902	32746	274.5083598726115	2284147	0.36	2512	None
Psm23_bin7	92.46	0.0	Neural Network (Specific Model)	4	0.927	396383	320.2874074074074	698370	0.27	675	None
