## Supplementary material for "Two new gastropod holobionts from Atlantic hydrothermal vents showing different levels of endosymbiosis dependence": Table S8

### Sheet: gtdbtk.bac120.markers_summary
name	classification	number_unique_genes	number_multiple_genes	number_multiple_unique_genes	number_missing_genes	list_unique_genes	list_multiple_genes	list_multiple_unique_genes	list_missing_genes
Pga01_PacBio	d__Bacteria;p__Campylobacterota;c__Campylobacteria;o__Campylobacterales;f__Sulfurimonadaceae;g__Sulfurimonas;s__	110	4	0	6	PF00380.20,PF00410.20,PF00466.21,PF01025.20,PF02576.18,PF03726.15,TIGR00006,TIGR00019,TIGR00020,TIGR00029,TIGR00043,TIGR00054,TIGR00059,TIGR00061,TIGR00064,TIGR00065,TIGR00082,TIGR00083,TIGR00084,TIGR00086,TIGR00088,TIGR00090,TIGR00092,TIGR00095,TIGR00116,TIGR00138,TIGR00158,TIGR00166,TIGR00168,TIGR00186,TIGR00250,TIGR00337,TIGR00344,TIGR00362,TIGR00392,TIGR00396,TIGR00398,TIGR00414,TIGR00416,TIG…	TIGR00115,TIGR00382,TIGR00445,TIGR02432		TIGR00194,TIGR00580,TIGR00631,TIGR00634,TIGR00643,TIGR03725
Psm09_PacBio1	d__Bacteria;p__Campylobacterota;c__Campylobacteria;o__Campylobacterales;f__Sulfurimonadaceae;g__Sulfurimonas;s__Sulfurimonas sp026988735	113	5	0	2	PF00380.20,PF00410.20,PF00466.21,PF01025.20,PF02576.18,PF03726.15,TIGR00006,TIGR00019,TIGR00020,TIGR00029,TIGR00054,TIGR00059,TIGR00061,TIGR00064,TIGR00065,TIGR00082,TIGR00083,TIGR00084,TIGR00086,TIGR00088,TIGR00090,TIGR00092,TIGR00095,TIGR00116,TIGR00138,TIGR00158,TIGR00168,TIGR00186,TIGR00194,TIGR00250,TIGR00337,TIGR00344,TIGR00362,TIGR00392,TIGR00396,TIGR00398,TIGR00414,TIGR00416,TIGR00420,TIG…	TIGR00043,TIGR00115,TIGR00166,TIGR00382,TIGR02432		TIGR00634,TIGR03725
Psm10_bin11	d__Bacteria;p__Campylobacterota;c__Campylobacteria;o__Campylobacterales;f__Sulfurimonadaceae;g__Sulfurimonas;s__Sulfurimonas sp026988735	112	5	0	3	PF00380.20,PF00410.20,PF00466.21,PF01025.20,PF02576.18,PF03726.15,TIGR00006,TIGR00019,TIGR00020,TIGR00029,TIGR00043,TIGR00054,TIGR00059,TIGR00061,TIGR00064,TIGR00065,TIGR00082,TIGR00083,TIGR00084,TIGR00086,TIGR00088,TIGR00090,TIGR00092,TIGR00095,TIGR00116,TIGR00138,TIGR00158,TIGR00166,TIGR00168,TIGR00194,TIGR00250,TIGR00337,TIGR00344,TIGR00362,TIGR00392,TIGR00396,TIGR00398,TIGR00414,TIGR00416,TIG…	TIGR00115,TIGR00186,TIGR00382,TIGR01393,TIGR02432		TIGR00634,TIGR00643,TIGR03725
Psm23_bin15	d__Bacteria;p__Campylobacterota;c__Campylobacteria;o__Campylobacterales;f__Sulfurimonadaceae;g__Sulfurimonas;s__Sulfurimonas sp026988735	115	3	0	2	PF00380.20,PF00410.20,PF00466.21,PF01025.20,PF02576.18,PF03726.15,TIGR00006,TIGR00019,TIGR00020,TIGR00029,TIGR00043,TIGR00054,TIGR00059,TIGR00061,TIGR00064,TIGR00065,TIGR00082,TIGR00083,TIGR00084,TIGR00086,TIGR00088,TIGR00090,TIGR00092,TIGR00095,TIGR00116,TIGR00138,TIGR00158,TIGR00166,TIGR00168,TIGR00186,TIGR00194,TIGR00250,TIGR00337,TIGR00344,TIGR00362,TIGR00392,TIGR00396,TIGR00398,TIGR00414,TIG…	TIGR00115,TIGR00382,TIGR02432		TIGR00634,TIGR03725
Psm09_PacBio2	d__Bacteria;p__Campylobacterota;c__Campylobacteria;o__Campylobacterales;f__Sulfurovaceae;g__Sulfurovum;s__	114	3	0	3	PF00380.20,PF00410.20,PF00466.21,PF01025.20,PF02576.18,PF03726.15,TIGR00006,TIGR00019,TIGR00020,TIGR00029,TIGR00043,TIGR00054,TIGR00059,TIGR00061,TIGR00064,TIGR00065,TIGR00082,TIGR00083,TIGR00084,TIGR00086,TIGR00088,TIGR00090,TIGR00092,TIGR00095,TIGR00115,TIGR00116,TIGR00138,TIGR00158,TIGR00166,TIGR00168,TIGR00194,TIGR00250,TIGR00337,TIGR00344,TIGR00362,TIGR00392,TIGR00396,TIGR00398,TIGR00414,TIG…	TIGR00186,TIGR00382,TIGR02432		TIGR00634,TIGR00643,TIGR03725
Pga07_bin2	d__Bacteria;p__Campylobacterota;c__Campylobacteria;o__Campylobacterales;f__Sulfurovaceae;g__Sulfurovum;s__	98	4	0	18	PF00380.20,PF00410.20,PF00466.21,PF01025.20,PF02576.18,PF03726.15,TIGR00006,TIGR00019,TIGR00029,TIGR00043,TIGR00054,TIGR00059,TIGR00061,TIGR00064,TIGR00065,TIGR00083,TIGR00084,TIGR00086,TIGR00088,TIGR00090,TIGR00092,TIGR00095,TIGR00115,TIGR00116,TIGR00138,TIGR00158,TIGR00166,TIGR00168,TIGR00186,TIGR00194,TIGR00337,TIGR00362,TIGR00382,TIGR00392,TIGR00396,TIGR00398,TIGR00414,TIGR00416,TIGR00420,TIG…	TIGR01391,TIGR01393,TIGR02012,TIGR02432		TIGR00020,TIGR00082,TIGR00250,TIGR00344,TIGR00442,TIGR00472,TIGR00487,TIGR00539,TIGR00593,TIGR00634,TIGR00755,TIGR00963,TIGR00964,TIGR01063,TIGR01128,TIGR02013,TIGR03723,TIGR03725
Psm22_bin9	d__Bacteria;p__Bacillota_I;c__Bacilli_A;o__Mycoplasmatales;f__Metamycoplasmataceae;g__;s__	88	1	0	31	PF00380.20,PF00410.20,PF00466.21,PF01025.20,PF02576.18,TIGR00006,TIGR00019,TIGR00029,TIGR00043,TIGR00061,TIGR00064,TIGR00065,TIGR00082,TIGR00084,TIGR00086,TIGR00088,TIGR00092,TIGR00115,TIGR00116,TIGR00138,TIGR00158,TIGR00166,TIGR00168,TIGR00186,TIGR00194,TIGR00250,TIGR00337,TIGR00344,TIGR00362,TIGR00392,TIGR00396,TIGR00398,TIGR00414,TIGR00420,TIGR00431,TIGR00442,TIGR00456,TIGR00459,TIGR00468,TIGR…	TIGR01039		PF03726.15,TIGR00020,TIGR00054,TIGR00059,TIGR00083,TIGR00090,TIGR00095,TIGR00382,TIGR00416,TIGR00435,TIGR00436,TIGR00445,TIGR00460,TIGR00472,TIGR00539,TIGR00580,TIGR00593,TIGR00634,TIGR00643,TIGR00717,TIGR00922,TIGR00928,TIGR00963,TIGR01021,TIGR01082,TIGR01087,TIGR01302,TIGR01394,TIGR01951,TIGR02273,TIGR02386
Psm23_bin7	d__Bacteria;p__Bacillota_I;c__Bacilli_A;o__Mycoplasmatales;f__Metamycoplasmataceae;g__;s__	97	1	0	22	PF00380.20,PF00410.20,PF00466.21,PF01025.20,PF02576.18,TIGR00006,TIGR00019,TIGR00029,TIGR00043,TIGR00059,TIGR00061,TIGR00064,TIGR00065,TIGR00082,TIGR00084,TIGR00086,TIGR00088,TIGR00092,TIGR00095,TIGR00115,TIGR00116,TIGR00138,TIGR00158,TIGR00166,TIGR00168,TIGR00186,TIGR00194,TIGR00250,TIGR00337,TIGR00344,TIGR00362,TIGR00392,TIGR00396,TIGR00398,TIGR00414,TIGR00420,TIGR00431,TIGR00435,TIGR00436,TIGR…	TIGR01039		PF03726.15,TIGR00020,TIGR00054,TIGR00083,TIGR00090,TIGR00382,TIGR00416,TIGR00445,TIGR00539,TIGR00580,TIGR00593,TIGR00634,TIGR00643,TIGR00717,TIGR00922,TIGR00928,TIGR01082,TIGR01087,TIGR01302,TIGR01394,TIGR01951,TIGR02273
