## Supplementary material for "Two new gastropod holobionts from Atlantic hydrothermal vents showing different levels of endosymbiosis dependence": Table S9

### Sheet: ANIb_align._cover. Sulfurimonas
key	Pga01_PacBio	Psm09_PacBio1	Psm10_bin11	Psm23_bin15	Sulfurimonas_MAR_sp026988735	Sulfurimonas_autotrophica_A	Sulfurimonas_hydrogeniphila	Sulfurimonas_sediminis
Pga01_PacBio	1.0	0.4319002476546785	0.40925082404775076	0.41668105154012086	0.30716079000550733	0.2623340014960268	0.3956629900104393	0.3980177057242402
Psm09_PacBio1	0.4244979273032126	1.0	0.4954586045881551	0.47509733683565714	0.35657098652286623	0.26042156222576207	0.5242877165755734	0.49041841916541945
Psm10_bin11	0.48691834929916156	0.592028550948202	1.0	0.653096639281497	0.5118392737877003	0.35072426274640905	0.6630623404868843	0.6506578445057067
Psm23_bin15	0.5875847745350891	0.6758203390587383	0.7839381615981809	1.0	0.5840429709646533	0.4154180969963842	0.7310602163521	0.7402163696119383
Sulfurimonas_MAR_sp026988735	0.6087102118225888	0.7168196398087581	0.8246875736221818	0.8019881946915287	1.0	0.4538593183746476	0.7953111491419712	0.8011155957473413
Sulfurimonas_autotrophica_A	0.6509528329212122	0.6563856431129678	0.7033674574738642	0.7051426778037317	0.5632156097722838	1.0	0.6997174717489031	0.6974106531193207
Sulfurimonas_hydrogeniphila	0.5490367039266681	0.6495981445006023	0.7643802697767005	0.7200534070933057	0.5698038992985088	0.4053384036197951	1.0	0.7719216519478346
Sulfurimonas_sediminis	0.5596841211986431	0.6461486809435334	0.761637611695601	0.7277935159768939	0.5809813309473908	0.4120465965623636	0.78147808626372	1.0

### Sheet: ANIb_perc._ident. Sulfurimonas
key	Pga01_PacBio	Psm09_PacBio1	Psm10_bin11	Psm23_bin15	Sulfurimonas_MAR_sp026988735	Sulfurimonas_autotrophica_A	Sulfurimonas_hydrogeniphila	Sulfurimonas_sediminis
Pga01_PacBio	1.0	0.8877880728476822	0.877690854519774	0.8825851733703189	0.8668182742537313	0.8576621615720523	0.826175283018868	0.8298689321789323
Psm09_PacBio1	0.8625156143923965	1.0	0.9746988505062537	0.9697669144981412	0.9625058881578947	0.8169672425249169	0.8588750497237571	0.8717485908821789
Psm10_bin11	0.8778973766816144	0.9753140285536934	1.0	0.970788644356211	0.9611350430416067	0.8152284346035015	0.8758690904017855	0.8855115738636364
Psm23_bin15	0.8827496215429403	0.9704999104859334	0.9707160221606647	1.0	0.9606210421286031	0.8150849285714286	0.8715104316972206	0.8787211655011654
Sulfurimonas_MAR_sp026988735	0.8672288254486132	0.9564527494766225	0.9561439816513763	0.9550688372093025	1.0	0.814414602829162	0.8694814971572963	0.8754861683417086
Sulfurimonas_autotrophica_A	0.8558447571853318	0.8151678466076697	0.8143377839335179	0.81374926199262	0.814754271070615	1.0	0.8016127272727275	0.8039040391791045
Sulfurimonas_hydrogeniphila	0.827316727410782	0.8767633874107723	0.8760305984340047	0.8722931172657632	0.8734531949592291	0.8016050409836066	1.0	0.9175433240997231
Sulfurimonas_sediminis	0.8312154901960784	0.8826942292490118	0.8847060588901472	0.878113412042503	0.8783112555066079	0.8041480244399186	0.9163096677740865	1.0

### Sheet: ANIb_align._cover. Sulfurovum
key	Pga07_bin2	Psm09_PacBio2	Sulfurovum_MAR	Sulfurovum_indicum	Sulfurovum_sp_Guaymas	Sulfurovum_sp_Longqi
Pga07_bin2	1.0	0.3094267451809351	0.2571873863694842	0.4569327974638376	0.42907278630083223	0.45380104855341813
Psm09_PacBio2	0.1794267167993748	1.0	0.558543626221586	0.3022906607230434	0.2554930004266331	0.24710826511856013
Sulfurovum_MAR	0.20482010030108547	0.7503769261953457	1.0	0.34404466733574546	0.2945566239559562	0.2868708217370642
Sulfurovum_indicum	0.30044069450340183	0.3397266770874157	0.281507756277566	1.0	0.4252869401826678	0.4421118942260784
Sulfurovum_sp_Guaymas	0.30084068822568205	0.31766332543827436	0.27079822250264335	0.46756313787927706	1.0	0.43375174681260614
Sulfurovum_sp_Longqi	0.3761312897733547	0.3674007242232401	0.3056730820473179	0.5637865305025885	0.5047652482725391	1.0

### Sheet: ANIb_perc._ident. Sulfurovum
key	Pga07_bin2	Psm09_PacBio2	Sulfurovum_MAR	Sulfurovum_indicum	Sulfurovum_sp_Guaymas	Sulfurovum_sp_Longqi
Pga07_bin2	1.0	0.71984515015015	0.7204200902527076	0.760560071942446	0.7673538486842105	0.7823898568507158
Psm09_PacBio2	0.7191693902439025	1.0	0.9345688280701756	0.7313178078817734	0.7253011884057972	0.718252786885246
Sulfurovum_MAR	0.719727526652452	0.937783320659062	1.0	0.7297530406290957	0.7263037104072398	0.7200234321372854
Sulfurovum_indicum	0.7593992318435754	0.7326115574783683	0.7296314094955488	1.0	0.760222615694165	0.7598278855480117
Sulfurovum_sp_Guaymas	0.7683664360902256	0.7272806571428571	0.7274305315614618	0.7607329990069513	1.0	0.7662481176470588
Sulfurovum_sp_Longqi	0.7814809895833333	0.7197995	0.7199709651898735	0.7629884046345811	0.7674319386745798	1.0

### Sheet: ANIb_align._cover. Metamycopl.
key	Psm22_bin9	Psm23_bin7	Candidatus_Mycoplasma_mahonii	DT68_sp013215685_NPacificGyre	DT68_sp929200685_Octocoral	Mycoplasma_O_sp029942215_Guaymas
Psm22_bin9	1.0	0.8238664792161199	0.2886678270227352	0.26037143424275283	0.24625030553673577	0.22782951624307107
Psm23_bin7	0.6592307802454287	1.0	0.26013717656829477	0.23902372667783553	0.2252602488652147	0.20817188596302819
Candidatus_Mycoplasma_mahonii	0.19833502349491947	0.23387610948230853	1.0	0.19029880718101128	0.17992690469496767	0.22296327161733404
DT68_sp013215685_NPacificGyre	0.15865561256467559	0.19155208409877802	0.16642964896886495	1.0	0.24400143507372044	0.11983189753919438
DT68_sp929200685_Octocoral	0.22481179174261035	0.2727934067675727	0.23444646960931928	0.3777731991441477	1.0	0.16587685236548064
Mycoplasma_O_sp029942215_Guaymas	0.3001064729766228	0.36663757446969986	0.43032716444829366	0.26728065339139867	0.2333186756279562	1.0

### Sheet: ANIb_perc._ident. Metamycopl.
key	Psm22_bin9	Psm23_bin7	Candidatus_Mycoplasma_mahonii	DT68_sp013215685_NPacificGyre	DT68_sp929200685_Octocoral	Mycoplasma_O_sp029942215_Guaymas
Psm22_bin9	1.0	0.9465471090909091	0.7226493564356435	0.7190276344086022	0.7251608571428573	0.7197205624999999
Psm23_bin7	0.9472953118279571	1.0	0.71620355	0.7138769945355192	0.7175808720930232	0.7175528125
Candidatus_Mycoplasma_mahonii	0.7218230681818182	0.7190693689320388	1.0	0.7053434911242604	0.7052245341614907	0.72194734375
DT68_sp013215685_NPacificGyre	0.7194158536585366	0.7183095918367347	0.707426081871345	1.0	0.7260679268292684	0.7061799999999999
DT68_sp929200685_Octocoral	0.7182356329113925	0.7182146842105261	0.7056358579881656	0.7249331297709923	1.0	0.6934501709401709
Mycoplasma_O_sp029942215_Guaymas	0.7245731168831169	0.7222563636363636	0.7258709677419354	0.7090290579710145	0.7014285123966942	1.0
